# A synthetic peptide mimic kills *Candida albicans* and synergistically prevents infection

**DOI:** 10.1101/2023.09.25.559234

**Authors:** Sebastian Schaefer, Raghav Vij, Jakob L. Sprague, Sophie Austermeier, Hue Dinh, Peter R. Judzewitsch, Eric Seemann, Britta Qualmann, Amy K. Cain, Nathaniel Corrigan, Mark S. Gresnigt, Cyrille Boyer, Megan D. Lenardon, Sascha Brunke

## Abstract

More than two million people worldwide are affected by life-threatening, invasive fungal infections annually. *Candida* species are the most common cause of nosocomical, invasive fungal infections and are associated with mortality rates above 40%. Despite the increasing incidence of drug-resistance, the development of novel antifungal formulations has been limited. Here we investigate the antifungal mode of action and therapeutic potential of positively charged, synthetic peptide mimics to combat infections by *Candida albicans*. These synthetic polymers cause stress to the endoplasmic reticulum and affect protein glycosylation, a distinct mode of action compared to currently approved antifungal drugs. The most promising polymer composition caused damage to the mannan layer of the cell wall, with additional membrane-disrupting activity. The synergistic combination of the polymer with caspofungin prevented infection of human epithelial cells *in vitro*, improved fungal clearance by human macrophages, and significantly increased host survival in a *Galleria mellonella* model of systemic candidiasis. Additionally, prolonged exposure of *C. albicans* to the synergistic combination of polymer and caspofungin did not lead to the evolution of resistant strains *in vitro*. Together, this work highlights the enormous potential of these synthetic peptide mimics to be used as novel antifungal formulations as well as adjunctive antifungal therapy.
