## Supplementary Table - Mutant strains for "A synthetic peptide mimic kills *Candida albicans* and synergistically prevents infection"

### Sheet: Candida albicans strains
Name	Internal	Genotype	Reference strain	Reference
SC5314	C55	wild-type	-	Gillum et al., 1984
SN250	M2344	leu2::CdHIS1/leu2::CmLEU2	-	Noble et al., 2010
SN152	M1747	arg4::dpl200/arg4::dpl200 leu2::dpl200/leu2::dpl200 his1::hisG/his1::hisG ura3::imm434/ura3::URA3 iro1::imm434/iro1::IRO1	-	Noble and Johnson, 2005
CAI-4	M1	ura3::imm434/ura3::imm434 iro1::imm434/iro1::imm434	-	Fonzi and Irwin, 1993; García et al., 2001; Chibana et al., 2005
sun41	M1372	orf19.11124::FRT/orf19.11124::FRT	SC5314	Hiller et al., 2007
rlm1	X1C8	orf19.4662::CdHIS1/orf19.4662::CdLEU2	SN152	Homann et al., 2009
chs4	7M1-E12	orf19.7349::CdHIS1/orf19.7349::CmLEU2	SN250	Noble et al., 2010
chk1	3M1-B8	orf19.896::CdHIS1/orf19.896::CmLEU2	SN250	Noble et al., 2010
pir1	2M1-E6	orf19.220::CdHIS1/orf19.220::CmLEU2	SN250	Noble et al., 2010
pmt1	M1338	orf19.5171::hisG / orf19.5171::hisG ura3::imm434 / ura3::URA3	SC5314	Timpel et al., 1998; Prill et al., 2005
pmt2	M1339	orf19.6812::hisG / orf19.6812 ura3::imm434 / ura3::URA3	SC5314	Prill et al., 2005
pmt3	M1341	orf19.3802::hisG / orf19.3802::hisG ura3::imm434 / ura3::URA3	SC5314	Timpel et al., 1998; Prill et al., 2005
pmt4	M1340	orf19.4109::hisG / orf19.4109::hisG ura3::imm434 / ura3::URA3	SC5314	Prill et al., 2005
pmt5	M1342	orf19.7549::hisG / orf19.7549::hisG ura3::imm434 / ura3::URA3	SC5314	Prill et al., 2005
cis2	6M1-F5	orf19.6053::CdHIS1/orf19.6053::CmLEU2	SN250	Noble et al., 2010
mkc1	7M1-G3	orf19.7523::CdHIS1/orf19.7523::CmLEU2	SN250	Noble et al., 2010
crz1	7M1-F2	orf19.7359::CdHIS1/orf19.7359::CmLEU2	SN250	Noble et al., 2010
mid1	4M1-D8	orf19.3212::CdHIS1/orf19.3212::CmLEU2	SN250	Noble et al., 2010
tac1 gof	M2297	orf19.3188::(TAC1^5-FRT)/orf19.3188::(TAC1^5-FRT)	SC5314	Lohberger et al., 2014
mrr1 gof	M2298	orf19.7372::(MRR1^3-FRT)/orf19.7372::(MRR1^3-FRT)	SC5314	Lohberger et al., 2014
snq2	6M1-D7	orf19.5759::CdHIS1/orf19.5759::CmLEU2	SN250	Noble et al., 2010
tac1	X1A10	orf19.3188::CdHIS1/orf19.3188::CdLEU2	SN152	Homann et al., 2009
mrr1	X1F9	orf19.7372::CdHIS1/orf19.7372::CdLEU2	SN152	Homann et al., 2009
upc2 gof	M2299	orf19.391::(UPC2^3-FRT)/orf19.391::(UPC2^3-FRT)	SC5314	Lohberger et al., 2014
erg5	6M1-A4	orf19.5178::CdHIS1/orf19.5178::CmLEU2	SN250	Noble et al., 2010
pbs2	7M1-F6	orf19.7388::CdHIS1/orf19.7388::CmLEU2	SN250	Noble et al., 2010
hog1	3M1-B7	orf19.895::CdHIS1/orf19.895::CmLEU2	SN250	Noble et al., 2010
skn7	X1G11	orf19.971::CdHIS1/orf19.971::CdLEU2	SN152	Homann et al., 2009
sko1	X1G12	orf19.1032::CdHIS1/orf19.1032::CdLEU2	SN152	Homann et al., 2009
inp51	3M1-D4	orf19.1373::CdHIS1/orf19.1373::CmLEU2	SN250	Noble et al., 2010
ino4	X1G9	orf19.837.1::CdHIS1/orf19.837.1::CdLEU2	SN152	Homann et al., 2009
dur31	M1408	orf19.6656::ARG4/orf19.6656::HIS1 rps1::URA3	CAI-4	Mayer FL et al., 2012
dur35	6M1-E6	orf19.5915::CdHIS1/orf19.5915::CmLEU2	SN250	Noble et al., 2010
ire1	6M1-A1	orf19.5068::CdHIS1/orf19.5068::CmLEU2	SN250	Noble et al., 2010
mns1	3M1-B11	orf19.1036::CdHIS1/orf19.1036::CmLEU2	SN250	Noble et al., 2010
och1	7M1-F7	orf19.7391::CdHIS1/orf19.7391::CmLEU2	SN250	Noble et al., 2010
mnn22	4M1-H5	orf19.3803::CdHIS1/orf19.3803::CmLEU2	SN250	Noble et al., 2010
mnn13	5M1-C12	orf19.4270::CdHIS1/orf19.4270::CmLEU2	SN250	Noble et al., 2010
mnn14	7M1-B10	orf19.6996::CdHIS1/orf19.6996::CmLEU2	SN250	Noble et al., 2010
mnn15	3M1-A4	orf19.753::CdHIS1/orf19.753::CmLEU2	SN250	Noble et al., 2010
mnt1	3M1-F1	orf19.1665::CdHIS1/orf19.1665::CmLEU2	SN250	Noble et al., 2010
mnt4	6M1-G1	orf19.6313::CdHIS1/orf19.6313::CmLEU2	SN250	Noble et al., 2010
mnn4	M1578	orf19.2881::hisG/orf19.2881::hisG RPS1/rps1::URA3	CAI-4	Hobson et al., 2004
mnn9	M2411	orf19.7383::FRT/orf19.7383::FRT	SC5314	Pawlik T, 2020
ADH1-GFP	M2395	orf19.11480::(PADH1-GFP CaSAT1)	SC5314	Source: Osama Elshafee (HKI Jena, Germany)

### Sheet: Candida glabrata strains
Name	Internal	Genotype	Reference strain	Reference
ATCC 2001	C94	wild-type	-	Koszul et al., 2003; Dujon et al., 2004
G38	G38	Δtrp1 Δleu2 Δhis3	-	Schwarzmüller et al., 2014
G15	G15	Δhis3	-	Source: Karl Kuchler
G4	G4	Δhis3::ScURA3 Δtrp1	-	Kitada et al., 1995; Bader et al., 2001
DSY565	C103	azole-resistant clinical isolate		Sanglard et al., 1999
fks2	3B7-3	CAGL0K04037g::P_TEF1-NAT1-T_TEF1 Δtrp1 Δleu2 Δhis3	G38	Schwarzmüller et al., 2014
fks3	3B6-1	CAGL0M13827g::P_TEF1-NAT1-T_TEF1 Δtrp1 Δleu2 Δhis3	G38	Schwarzmüller et al., 2014
chs2	G92	Δhis3 Δchs2	G15
chs3	3B12-1	CAGL0B04389g::P_TEF1-NAT1-T_TEF1 Δtrp1 Δleu2 Δhis3	G38	Schwarzmüller et al., 2014
pir3	5D7-1	CAGL0M08492g::P_TEF1-NAT1-T_TEF1 Δtrp1 Δleu2 Δhis3	G38	Schwarzmüller et al., 2014
pir4	4G11-1	CAGL0I06160g::P_TEF1-NAT1-T_TEF1 Δtrp1 Δleu2 Δhis3	G38	Schwarzmüller et al., 2014
pmt1	7E10-1	CAGL0L07216g::P_TEF1-NAT1-T_TEF1 Δtrp1 Δleu2 Δhis3	G38	Schwarzmüller et al., 2014
pmt2	7E11-1	CAGL0J08734g::P_TEF1-NAT1-T_TEF1 Δtrp1 Δleu2 Δhis3	G38	Schwarzmüller et al., 2014
pmt4	7E12-1	CAGL0M00220g::P_TEF1-NAT1-T_TEF1 Δtrp1 Δleu2 Δhis3	G38	Schwarzmüller et al., 2014
rom2	3A4-1	CAGL0G04873g::P_TEF1-NAT1-T_TEF1 Δtrp1 Δleu2 Δhis3	G38	Schwarzmüller et al., 2014
mkk2	3A6-1	CAGL0J03828g::P_TEF1-NAT1-T_TEF1 Δtrp1 Δleu2 Δhis3	G38	Schwarzmüller et al., 2014
rlm1	3A7-1	CAGL0H05621g::P_TEF1-NAT1-T_TEF1 Δtrp1 Δleu2 Δhis3	G38	Schwarzmüller et al., 2014
slt2	3B1-1	CAGL0J00539g::P_TEF1-NAT1-T_TEF1 Δtrp1 Δleu2 Δhis3	G38	Schwarzmüller et al., 2014
mid1	2F5-1	CAGL0M03597g::P_TEF1-NAT1-T_TEF1 Δtrp1 Δleu2 Δhis3	G38	Schwarzmüller et al., 2014
crz1	2G2-1	CAGL0M06831g::P_TEF1-NAT1-T_TEF1 Δtrp1 Δleu2 Δhis3	G38	Schwarzmüller et al., 2014
cna1	2E8-1	CAGL0L11110g::P_TEF1-NAT1-T_TEF1 Δtrp1 Δleu2 Δhis3	G38	Schwarzmüller et al., 2014
pdr1	1A1-1	CAGL0A00451g::P_TEF1-NAT1-T_TEF1 Δtrp1 Δleu2 Δhis3	G38	Schwarzmüller et al., 2014
snq2	2A5-1	CAGL0I04862g::P_TEF1-NAT1-T_TEF1 Δtrp1 Δleu2 Δhis3	G38	Schwarzmüller et al., 2014
cdr1	G41	CAGL0M01760g::SAT1-FLIP	DSY565	Ferrari et al., 2011
erg5	7F6-1	CAGL0M07656g::P_TEF1-NAT1-T_TEF1 Δtrp1 Δleu2 Δhis3	G38	Schwarzmüller et al., 2014
ssk2	2G10-1	CAGL0M10791g::P_TEF1-NAT1-T_TEF1 Δtrp1 Δleu2 Δhis3	G38	Schwarzmüller et al., 2014
skn7	4B11-1	CAGL0F09097g::P_TEF1-NAT1-T_TEF1 Δtrp1 Δleu2 Δhis3	G38	Schwarzmüller et al., 2014
pbs2	2E2-1	CAGL0L05632g::P_TEF1-NAT1-T_TEF1 Δtrp1 Δleu2 Δhis3	G38	Schwarzmüller et al., 2014
inp51	4H10-1	CAGL0J02134g::P_TEF1-NAT1-T_TEF1 Δtrp1 Δleu2 Δhis3	G38	Schwarzmüller et al., 2014
inp53	4C11-1	CAGL0B04631g::P_TEF1-NAT1-T_TEF1 Δtrp1 Δleu2 Δhis3	G38	Schwarzmüller et al., 2014
isc1	6E6-1	CAGL0E06556g::P_TEF1-NAT1-T_TEF1 Δtrp1 Δleu2 Δhis3	G38	Schwarzmüller et al., 2014
ino2	11B2-1	CAGL0B01947g::NAT1_Low-GC Δhis3	G15	Schwarzmüller et al., 2014
ire1	6H8-1	CAGL0F03245g::P_TEF1-NAT1-T_TEF1 Δtrp1 Δleu2 Δhis3	G38	Schwarzmüller et al., 2014
hac1	12D3-1	CAGL0K12540g::NAT1_Low-GC	G15	Schwarzmüller et al., 2014
rot2	5B2-1	CAGL0K06963g::P_TEF1-NAT1-T_TEF1 Δtrp1 Δleu2 Δhis3	G38	Schwarzmüller et al., 2014
mns1	7D11-1	CAGL0M00528g::P_TEF1-NAT1-T_TEF1 Δtrp1 Δleu2 Δhis3	G38	Schwarzmüller et al., 2014
mnn10	5B6-1	CAGL0K11231g::P_TEF1-NAT1-T_TEF1 Δtrp1 Δleu2 Δhis3	G38	Schwarzmüller et al., 2014
mnn4	7D9-1	CAGL0H09130g::P_TEF1-NAT1-T_TEF1 Δtrp1 Δleu2 Δhis3	G38	Schwarzmüller et al., 2014
mnt3	7E9-1	CAGL0C04048g::P_TEF1-NAT1-T_TEF1 Δtrp1 Δleu2 Δhis3	G38	Schwarzmüller et al., 2014
anp1	7D5-1	CAGL0L01331g::P_TEF1-NAT1-T_TEF1 Δtrp1 Δleu2 Δhis3	G38	Schwarzmüller et al., 2014
mnn2	G117	CAGL0I04532g::HIS3 pCgACT14(TRP1) Δura3 Δhis3::URA3 Δtrp1	G4	West et al., 2013
mnn11	G118	CAGL0G07491g::HIS3 pCgACT14(TRP1) Δura3 Δhis3::URA3 Δtrp1	G4	West et al., 2013

### Sheet: Clinical C. albicans isolates
Name	Internal	Genotype/Phenotype	Reference
110.12	C128	Gsc1-defective (R647R/G and P649P/L)	Lackner et al., 2014
EU0108	C130	Erg11-defective (A114S); Erg5-defective (insertion at position 116 [duplication 10 amino acids 106-115]); Cdr-Efflux enhanced	Martel,…, Warrilow, Kelly, Kelly, 2010
EU0012	C131	Erg3-defective (W332R)	Martel,…, Rolley, Kelly, Kelly, 2010
EU1008	C132	Erg3-defective (multiple amino acid substitutions); Erg11-defective (E266D)	Martel,…, Rolley, Kelly, Kelly, 2010
EU0136	C133	Erg6-deficient (Δerg6/Δerg6)	Source: Oliver Bader (University Medical Center Goettingen, Germany)
EU0992	C136	Enhanced Cdr-Efflux	Source: Oliver Bader (University Medical Center Goettingen, Germany)
EU0989	C137	Enhanced Cdr-Efflux	Source: Oliver Bader (University Medical Center Goettingen, Germany)
EU0981	C138	Enhanced Mdr-Efflux	Source: Oliver Bader (University Medical Center Goettingen, Germany)
EU0999	C139	Enhanced Mdr-Efflux	Source: Oliver Bader (University Medical Center Goettingen, Germany)

### Sheet: References
Author(s)	Year	Title	DOI
Gillum AM, Tsay EY, Kirsch DR	1984	Isolation of the Candida albicans gene for orotidine-5'-phosphate decarboxylase by complementation of S. cerevisiae ura3 and E. coli pyrF mutations	10.1007/BF00328721
Lackner M, Tscherner M, Schaller M, Kuchler K, Mair C, Sartori B, Istel F, Arendrup MC, Lass-Flörl C	2014	Positions and numbers of FKS mutations in Candida albicans selectively influence in vitro and in vivo susceptibilities to echinocandin treatment	10.1128/AAC.00123-14
Martel CM, Parker JE, Bader O, Weig M, Gross U, Warrilow AG, Kelly DE, Kelly SL	2010	A clinical isolate of Candida albicans with mutations in ERG11 (encoding sterol 14alpha-demethylase) and ERG5 (encoding C22 desaturase) is cross resistant to azoles and amphotericin B	10.1128/AAC.00303-10
Martel CM, Parker JE, Bader O, Weig M, Gross U, Warrilow AG, Rolley N, Kelly DE, Kelly SL	2010	Identification and characterization of four azole-resistant erg3 mutants of Candida albicans	10.1128/AAC.00348-10
Hiller E, Heine S, Brunner H, Rupp S	2007	Candida albicans Sun41p, a putative glycosidase, is involved in morphogenesis, cell wall biogenesis, and biofilm formation	10.1128/EC.00285-07
Homann OR, Dea J, Noble SM, Johnson AD	2009	A phenotypic profile of the Candida albicans regulatory network	10.1371/journal.pgen.1000783
Noble SM, Johnson AD	2005	Strains and strategies for large-scale gene deletion studies of the diploid human fungal pathogen Candida albicans	10.1128/EC.4.2.298-309.2005
Noble SM, French S, Kohn LA, Chen V, Johnson AD	2010	Systematic screens of a Candida albicans homozygous deletion library decouple morphogenetic switching and pathogenicity	10.1038/ng.605
Timpel C, Strahl-Bolsinger S, Ziegelbauer K, Ernst JF	1998	Multiple functions of Pmt1p-mediated protein O-mannosylation in the fungal pathogen Candida albicans	10.1074/jbc.273.33.20837
Prill SK, Klinkert B, Timpel C, Gale CA, Schröppel K, Ernst JF	2005	PMT family of Candida albicans: five protein mannosyltransferase isoforms affect growth, morphogenesis and antifungal resistance	10.1111/j.1365-2958.2004.04401.x
Dujon B, Sherman D, Fischer G, Durrens P, Casaregola S, Lafontaine I, De Montigny J, Marck C, Neuvéglise C, Talla E, Goffard N, Frangeul L, Aigle M, Anthouard V, Babour A, Barbe V, Barnay S, Blanchin S, Beckerich JM, Beyne E, Bleykasten C, Boisramé A, Boyer J, Cattolico L, Confanioleri F, De Daruvar A, Despons L, Fabre E, Fairhead C, Ferry-Dumazet H, Groppi A, Hantraye F, Hennequin C, Jauniaux N,…	2004	Genome evolution in yeasts	10.1038/nature02579
Koszul R, Malpertuy A, Frangeul L, Bouchier C, Wincker P, Thierry A, Duthoy S, Ferris S, Hennequin C, Dujon B	2003	The complete mitochondrial genome sequence of the pathogenic yeast Candida (Torulopsis) glabrata	10.1016/s0014-5793(02)03749-3
Schwarzmüller T, Ma B, Hiller E, Istel F, Tscherner M, Brunke S, Ames L, Firon A, Green B, Cabral V, Marcet-Houben M, Jacobsen ID, Quintin J, Seider K, Frohner I, Glaser W, Jungwirth H, Bachellier-Bassi S, Chauvel M, Zeidler U, Ferrandon D, Gabaldón T, Hube B, d'Enfert C, Rupp S, Cormack B, Haynes K, Kuchler K	2014	Systematic phenotyping of a large-scale Candida glabrata deletion collection reveals novel antifungal tolerance genes	10.1371/journal.ppat.1004211
Lohberger A, Coste AT, Sanglard D	2014	Distinct roles of Candida albicans drug resistance transcription factors TAC1, MRR1, and UPC2 in virulence	10.1128/EC.00245-13
Ferrari S, Sanguinetti M, Torelli R, Posteraro B, Sanglard D	2011	Contribution of CgPDR1-regulated genes in enhanced virulence of azole-resistant Candida glabrata	10.1371/journal.pone.0017589
Sanglard D, Ischer F, Calabrese D, Majcherczyk PA, Bille J	1999	The ATP binding cassette transporter gene CgCDR1 from Candida glabrata is involved in the resistance of clinical isolates to azole antifungal agents	10.1128/AAC.43.11.2753
Mayer FL, Wilson D, Jacobsen ID, Miramón P, Große K, Hube B	2012	The novel Candida albicans transporter Dur31 Is a multi-stage pathogenicity factor	10.1371/journal.ppat.1002592
West L, Lowman DW, Mora-Montes HM, Grubb S, Murdoch C, Thornhill MH, Gow NA, Williams D, Haynes K	2013	Differential virulence of Candida glabrata glycosylation mutants	10.1074/jbc.M113.478743
Bader O, Schaller M, Klein S, Kukula J, Haack K, Mühlschlegel F, Korting HC, Schäfer W, Hube B	2001	The KEX2 gene of Candida glabrata is required for cell surface integrity	10.1046/j.1365-2958.2001.02614.x
Kitada K, Yamaguchi E, Arisawa M	1995	Cloning of the Candida glabrata TRP1 and HIS3 genes, and construction of their disruptant strains by sequential integrative transformation	10.1016/0378-1119(95)00552-h
Hobson RP, Munro CA, Bates S, MacCallum DM, Cutler JE, Heinsbroek SE, Brown GD, Odds FC, Gow NA	2004	Loss of cell wall mannosylphosphate in Candida albicans does not influence macrophage recognition	10.1074/jbc.M405003200
Fonzi WA, Irwin MY	1993	Isogenic strain construction and gene mapping in Candida albicans	10.1093/genetics/134.3.717
García MG, O'Connor JE, García LL, Martínez SI, Herrero E, del Castillo Agudo L	2001	Isolation of a Candida albicans gene, tightly linked to URA3, coding for a putative transcription factor that suppresses a Saccharomyces cerevisiae aft1 mutation	10.1002/1097-0061(20010315)18:4<301::AID-YEA672>3.0.CO;2-H
Chibana H, Uno J, Cho T, Mikami Y	2005	Mutation in IRO1 tightly linked with URA3 gene reduces virulence of Candida albicans	10.1111/j.1348-0421
Pawlik, T	2020	The Candida albicans factor MNN9 modulates cytokine production in distinct epithelial cell types (dissertation at Friedrich Schiller University Jena, Germany)	10.22032/dbt.47478
